# Validation studies and multi-omics analysis of Zhx2 as a candidate quantitative trait gene underlying brain oxycodone metabolite (oxymorphone) levels and behavior

**DOI:** 10.1101/2024.08.30.610534

**Authors:** William B. Lynch, Sophia A. Miracle, Stanley I. Goldstein, Jacob A. Beierle, Rhea Bhandari, Ethan T. Gerhardt, Ava Farnan, Binh-Minh Nguyen, Kelly K. Wingfield, Ida Kazerani, Gabriel A. Saavedra, Olga Averin, Britahny M. Baskin, Martin T. Ferris, Christopher A. Reilly, Andrew Emili, Camron D. Bryant

**Author notes:** Corresponding Author: Camron D. Bryant, Ph.D., Laboratory of Addiction Genetics Department of Pharmaceutical Sciences Center for Drug Discovery, Northeastern University 140 The Fenway, X138, Boston, MA USA 02115, E.

## Abstract

Sensitivity to the subjective reinforcing properties of opioids has a genetic component and can predict addiction liability of opioid compounds. We previously identified *Zhx2* as a candidate gene underlying increased brain concentration of the oxycodone (**OXY**) metabolite oxymorphone (**OMOR**) in BALB/cJ (**J**) versus BALB/cByJ (**By**) females that could increase OXY state-dependent reward. A large structural intronic variant is associated with a robust reduction of Zhx2 expression in J mice, which we hypothesized enhances OMOR levels and OXY addiction-like behaviors. We tested this hypothesis by restoring the *Zhx2* loss-of-function in Js (**MVKO**) and modeling the loss-of-function variant through knocking out the *Zhx2* coding exon (**E3KO**) in Bys and assessing brain OXY metabolite levels and behavior. Consistent with our hypothesis, Zhx2 E3KO females showed an increase in brain OMOR levels and OXY-induced locomotor activity. However, contrary to our hypothesis, state-dependent expression of OXY-CPP was decreased in E3KO females and increased in E3KO males. We also overexpressed Zhx2 in the livers and brains of Js and observed Zhx2 overexpression in select brain regions that was associated with reduced OXY state-dependent learning. Integrative transcriptomic and proteomic analysis of E3KO mice identified astrocyte function, cell adhesion, extracellular matrix properties, and endothelial cell functions as pathways influencing brain OXY metabolite concentration and behavior. These results support *Zhx2* as a quantitative trait gene underlying brain OMOR concentration that is associated with changes in OXY behavior and implicate potential quantitative trait mechanisms that together inform our overall understanding of *Zhx2* in brain function.
