## Supplemental Table 21. MCL clustering of top leading-edge gene/proteins. for "Validation studies and multi-omics analysis of Zhx2 as a candidate quantitative trait gene underlying brain oxycodone metabolite (oxymorphone) levels and behavior"

### Sheet: string_MCL_clusters
#clustering method	cluster number	cluster color	gene count	protein name	protein identifier	protein description
MCL	1	Red	10	Abcd2	10090.ENSMUSP00000068940	ATP-binding cassette sub-family D member 2; Probable transporter.
MCL	1	Red	10	Abcd3	10090.ENSMUSP00000029770	ATP-binding cassette sub-family D member 3; Probable transporter involved in the transport of branched- chain fatty acids and C27 bile acids into the peroxisome; the latter function is a crucial step in bile acid biosynthesis. The nucleotide- binding fold acts as an ATP-binding subunit with ATPase activity. Belongs to the ABC transporter superfamily. ABCD family. Peroxisomal fatty acyl CoA transp…
MCL	1	Red	10	Acox1	10090.ENSMUSP00000063325	Peroxisomal acyl-CoA oxidase 1, A chain; Catalyzes the desaturation of acyl-CoAs to 2-trans-enoyl-CoAs (By similarity). Isoform 1 shows highest activity against medium-chain fatty acyl-CoAs and activity decreases with increasing chain length (By similarity). Isoform 2 is active against a much broader range of substrates and shows activity towards very long-chain acyl-CoAs (By similarity).
MCL	1	Red	10	Acsf2	10090.ENSMUSP00000099453	Medium-chain acyl-CoA ligase ACSF2, mitochondrial; Acyl-CoA synthases catalyze the initial reaction in fatty acid metabolism, by forming a thioester with CoA. Has some preference toward medium-chain substrates. Plays a role in adipocyte differentiation; Belongs to the ATP-dependent AMP-binding enzyme family.
MCL	1	Red	10	Acss2	10090.ENSMUSP00000029135	Acetyl-coenzyme A synthetase, cytoplasmic; Catalyzes the synthesis of acetyl-CoA from short-chain fatty acids. Acetate is the preferred substrate but can also utilize propionate with a much lower affinity ; Belongs to the ATP-dependent AMP-binding enzyme family.
MCL	1	Red	10	Aldh6a1	10090.ENSMUSP00000082288	Methylmalonate-semialdehyde dehydrogenase [acylating], mitochondrial; Plays a role in valine and pyrimidine metabolism. Binds fatty acyl-CoA (By similarity).
MCL	1	Red	10	Crot	10090.ENSMUSP00000003720	Peroxisomal carnitine O-octanoyltransferase; Beta-oxidation of fatty acids. The highest activity concerns the C6 to C10 chain length substrate.
MCL	1	Red	10	Cryl1	10090.ENSMUSP00000022517	Lambda-crystallin homolog; Belongs to the 3-hydroxyacyl-CoA dehydrogenase family.
MCL	1	Red	10	Gpt2	10090.ENSMUSP00000034136	Alanine aminotransferase 2; Catalyzes the reversible transamination between alanine and 2-oxoglutarate to form pyruvate and glutamate.
MCL	1	Red	10	Ucp3	10090.ENSMUSP00000032958	Mitochondrial uncoupling protein 3; UCP are mitochondrial transporter proteins that create proton leaks across the inner mitochondrial membrane, thus uncoupling oxidative phosphorylation. As a result, energy is dissipated in the form of heat. May play a role in the modulation of tissue respiratory control. Participates in thermogenesis and energy balance (By similarity); Belongs to the mitochondr…
MCL	2	Brown	5	Ddr2	10090.ENSMUSP00000141443	Discoidin domain-containing receptor 2; Tyrosine kinase that functions as cell surface receptor for fibrillar collagen and regulates cell differentiation, remodeling of the extracellular matrix, cell migration and cell proliferation. Required for normal bone development. Regulates osteoblast differentiation and chondrocyte maturation via a signaling pathway that involves MAP kinases and leads to …
MCL	2	Brown	5	Itga2	10090.ENSMUSP00000053891	Integrin alpha-2; Integrin alpha-2/beta-1 is a collagen receptor, being responsible for adhesion of platelets and other cells to collagens, modulation of collagen and collagenase gene expression, force generation and organization of newly synthesized extracellular matrix. It is also a receptor for laminins, collagen C-propeptides and E- cadherin. Mice homozygous for a null mutation in the alpha-2…
MCL	2	Brown	5	Itgb1	10090.ENSMUSP00000087457	Integrin beta-1; Integrins alpha-1/beta-1, alpha-2/beta-1, alpha-10/beta-1 and alpha-11/beta-1 are receptors for collagen. Integrins alpha-1/beta-1 and alpha-2/beta-2 recognize the proline-hydroxylated sequence G-F-P-G- E-R in collagen. Integrins alpha-2/beta-1, alpha-3/beta-1, alpha- 4/beta-1, alpha-5/beta-1, alpha-8/beta-1, alpha-10/beta-1, alpha- 11/beta-1 and alpha-V/beta-1 are receptors for …
MCL	2	Brown	5	Nid1	10090.ENSMUSP00000005532	Nidogen-1; Sulfated glycoprotein widely distributed in basement membranes and tightly associated with laminin. Also binds to collagen IV and perlecan. It probably has a role in cell-extracellular matrix interactions.
MCL	2	Brown	5	Tnc	10090.ENSMUSP00000103000	Tenascin; Extracellular matrix protein implicated in guidance of migrating neurons as well as axons during development, synaptic plasticity as well as neuronal regeneration. Promotes neurite outgrowth when provided to neurons in culture. May play a role in supporting the growth of epithelial tumors. Ligand for integrins ITGA8:ITGB1, ITGA9:ITGB1, ITGAV:ITGB3 and ITGAV:ITGB6. In tumors, stimulates …
MCL	3	Dark Golden Rod	4	Aoc3	10090.ENSMUSP00000099394	Membrane primary amine oxidase; Cell adhesion protein that participates in lymphocyte recirculation by mediating the binding of lymphocytes to peripheral lymph node vascular endothelial cells in an L-selectin-independent fashion. Has a monoamine oxidase activity. May play a role in adipogenesis (By similarity).
MCL	3	Dark Golden Rod	4	Fbln5	10090.ENSMUSP00000021603	Fibulin-5; Essential for elastic fiber formation, is involved in the assembly of continuous elastin (ELN) polymer and promotes the interaction of microfibrils and ELN (By similarity). Stabilizes and organizes elastic fibers in the skin, lung and vasculature. Promotes adhesion of endothelial cells through interaction of integrins and the RGD motif. Vascular ligand for integrin receptors which may …
MCL	3	Dark Golden Rod	4	Lgals9	10090.ENSMUSP00000103904	Galectin-9; Binds galactosides (By similarity). Has high affinity for the Forssman pentasaccharide (By similarity). Ligand for HAVCR2/TIM3 (By similarity). Binding to HAVCR2 induces T-helper type 1 lymphocyte (Th1) death (By similarity). Also stimulates bactericidal activity in infected macrophages by causing macrophage activation and IL1B secretion which restricts intracellular bacterial growth.…
MCL	3	Dark Golden Rod	4	Vcam1	10090.ENSMUSP00000029574	Vascular cell adhesion protein 1; Important in cell-cell recognition. Appears to function in leukocyte-endothelial cell adhesion. Interacts with integrin alpha- 4/beta-1 (ITGA4/ITGB1) on leukocytes, and mediates both adhesion and signal transduction. The VCAM1/ITGA4/ITGB1 interaction may play a pathophysiologic role both in immune responses and in leukocyte emigration to sites of inflammation.
MCL	4	Yellow	3	Anxa1	10090.ENSMUSP00000025561	Annexin A1; Plays important roles in the innate immune response as effector of glucocorticoid-mediated responses and regulator of the inflammatory process. Has anti-inflammatory activity. Plays a role in glucocorticoid-mediated down-regulation of the early phase of the inflammatory response. Promotes resolution of inflammation and wound healing. Functions at least in part by activating the formyl…
MCL	4	Yellow	3	Heph	10090.ENSMUSP00000033553	Hephaestin; May function as a ferroxidase for ferrous (II) to ferric ion (III) conversion and may be involved in copper transport and homeostasis. Implicated in iron homeostasis and may mediate iron efflux associated to ferroportin 1.
MCL	4	Yellow	3	Mfge8	10090.ENSMUSP00000032825	Lactadherin; Contributes to phagocytic removal of apoptotic cells in many tissues. Specific ligand for the alpha-v/beta-3 and alpha-v/beta-5 receptors. Also binds to phosphatidylserine-enriched cell surfaces in a receptor-independent manner. Zona pellucida-binding protein which may play a role in gamete interaction (By similarity). Plays an important role in the maintenance of intestinal epitheli…
MCL	5	Green	2	Gpld1	10090.ENSMUSP00000021773	Phosphatidylinositol-glycan-specific phospholipase D; This protein hydrolyzes the inositol phosphate linkage in proteins anchored by phosphatidylinositol glycans (GPI-anchor) thus releasing these proteins from the membrane.
MCL	5	Green	2	Pld1	10090.ENSMUSP00000113810	Phospholipase D1; Implicated as a critical step in numerous cellular pathways, including signal transduction, membrane trafficking, and the regulation of mitosis. May be involved in the regulation of perinuclear intravesicular membrane traffic.
MCL	6	Light Green	2	Slc15a2	10090.ENSMUSP00000023616	Solute carrier family 15 member 2; Proton-coupled intake of oligopeptides of 2 to 4 amino acids with a preference for dipeptides. Transports the dipeptide-like aminopeptidase inhibitor bestatin (By similarity). Can also transport the aminocephalosporin antibiotic cefadroxil (By similarity); Belongs to the PTR2/POT transporter (TC 2.A.17) family.
MCL	6	Light Green	2	Slc16a3	10090.ENSMUSP00000125846	Monocarboxylate transporter 4; Proton-linked monocarboxylate transporter. Catalyzes the rapid transport across the plasma membrane of many monocarboxylates such as lactate, pyruvate, branched-chain oxo acids derived from leucine, valine and isoleucine, and the ketone bodies acetoacetate, beta-hydroxybutyrate and acetate (By similarity); Belongs to the major facilitator superfamily. Monocarboxylat…
MCL	7	Lime Green	2	Myoc	10090.ENSMUSP00000028020	Myocilin, C-terminal fragment; Secreted glycoprotein regulating the activation of different signaling pathways in adjacent cells to control different processes including cell adhesion, cell-matrix adhesion, cytoskeleton organization and cell migration. Promotes substrate adhesion, spreading and formation of focal contacts. Negatively regulates cell-matrix adhesion and stress fiber assembly throug…
MCL	7	Lime Green	2	Sparcl1	10090.ENSMUSP00000031249	SPARC-like protein 1; Belongs to the SPARC family.
MCL	8	Cyan	2	A2m	10090.ENSMUSP00000032203	Alpha-2-macroglobulin-P; Is able to inhibit all four classes of proteinases by a unique 'trapping' mechanism. This protein has a peptide stretch, called the 'bait region' which contains specific cleavage sites for different proteinases. When a proteinase cleaves the bait region, a conformational change is induced in the protein which traps the proteinase. The entrapped enzyme remains active again…
MCL	8	Cyan	2	Apod	10090.ENSMUSP00000119827	Apolipoprotein D; APOD occurs in the macromolecular complex with lecithin- transport and binding of bilin. Appears to be able to transport a variety of ligands in a number of different contexts; Belongs to the calycin superfamily. Lipocalin family.
MCL	9	Dark Cyan	2	Slc6a11	10090.ENSMUSP00000032451	Sodium- and chloride-dependent GABA transporter 3; Terminates the action of GABA by its high affinity sodium- dependent reuptake into presynaptic terminals. Can also transport beta- alanine and taurine; Belongs to the sodium:neurotransmitter symporter (SNF) (TC 2.A.22) family. SLC6A11 subfamily.
MCL	9	Dark Cyan	2	Slc6a13	10090.ENSMUSP00000066779	Sodium- and chloride-dependent GABA transporter 2; Sodium-dependent GABA and taurine transporter. In presynaptic terminals, regulates GABA signaling termination through GABA uptake. In the liver, may be the major contributor for GABA uptake. Also involved in beta-alanine transport; Belongs to the sodium:neurotransmitter symporter (SNF) (TC 2.A.22) family. SLC6A13 subfamily.
MCL	10	Blue	2	S100a1	10090.ENSMUSP00000058237	Protein S100-A1; Probably acts as a Ca(2+) signal transducer. In response to an increase in intracellular Ca(2+) levels, binds calcium which triggers a conformational change. This conformational change allows interaction of S1001A with specific target proteins, such as TPR- containing proteins, and the modulation of their activity.
MCL	10	Blue	2	S100a13	10090.ENSMUSP00000047737	Protein S100-A13; Plays a role in the export of proteins that lack a signal peptide and are secreted by an alternative pathway. Binds two calcium ions per subunit. Binds one copper ion. Binding of one copper ion does not interfere with calcium binding. Required for the copper-dependent stress-induced export of IL1A and FGF1. The calcium-free protein binds to lipid vesicles containing phosphatidyl…
MCL	11	Purple	2	Gfap	10090.ENSMUSP00000064691	Glial fibrillary acidic protein; GFAP, a class-III intermediate filament, is a cell-specific marker that, during the development of the central nervous system, distinguishes astrocytes from other glial cells.
MCL	11	Purple	2	Ptprz1	10090.ENSMUSP00000088056	Receptor-type tyrosine-protein phosphatase zeta; Protein tyrosine phosphatase that negatively regulates oligodendrocyte precursor proliferation in the embryonic spinal cord. Required for normal differentiation of the precursor cells into mature, fully myelinating oligodendrocytes. May play a role in protecting oligondendrocytes against apoptosis. May play a role in the establishment of contextual…
MCL	12	Pink	2	Aass	10090.ENSMUSP00000031707	Alpha-aminoadipic semialdehyde synthase, mitochondrial; Bifunctional enzyme that catalyzes the first two steps in lysine degradation. The N-terminal and the C-terminal contain lysine- oxoglutarate reductase and saccharopine dehydrogenase activity, respectively.
MCL	12	Pink	2	Aldh1l1	10090.ENSMUSP00000114304	Cytosolic 10-formyltetrahydrofolate dehydrogenase; In the N-terminal section; belongs to the GART family.
